# Predicting Relative Protein Abundance via Sequence-Based Information

**DOI:** 10.1101/2021.11.08.467260

**Authors:** Gregory M. Parkes, Robert M. Ewing, Mahesan Niranjan

## Abstract

Understanding the complex interactions between transcriptome and proteome is essential in uncovering cellular mechanisms both in health and disease contexts. The limited correlations between corresponding transcript and protein abundance suggest that regulatory processes tightly govern information flow surrounding transcription and translation, and beyond. In this study we adopt an approach which expands the feature scope that models the human proteome: we develop machine learning models that incorporate sequence-derived features (SDFs), sometimes in conjunction with corresponding mRNA levels. We develop a large resource of sequence-derived features which cover a significant proportion of the H. sapiens proteome, demonstrate which of these features are significant in prediction on multiple cell lines, and suggest insights into which biological processes can be explained using these features. We reveal that (a) SDFs are significantly better at protein abundance prediction across multiple cell lines both in steady-state and dynamic contexts, (b) that SDFs can cover the domain of translation with relative efficiency but struggle with cell-line specific pathways and (c) provide a resource which can be plugged into many subsequent protein-centric analyses.
