## Supplementary material for "Predicting Relative Protein Abundance via Sequence-Based Information": S1 Table

### Sheet: Sheet1
Feature	Feature (Code)	Source	Labelled Group	Feature Type
id	id	HGNC
symbol	symbol	HGNC
name	name	HGNC
location	location	HGNC
alias	alias	HGNC
prev	prev	HGNC
family	family	HGNC
family id	family_id	HGNC
entrez id	entrez_id	HGNC
ensembl id	ensembl_id	HGNC
ucsc id	ucsc_id	HGNC
ena	ena	HGNC
refseq id	refseq_id	HGNC
ccds id	ccds_id	HGNC		Cds
uniprot id	uniprot_id	HGNC
G mRNA	G_mrna	Refseq/Ensembl	Mononucleotide Frequency	Mrna
A mRNA	A_mrna	Refseq/Ensembl	Mononucleotide Frequency	Mrna
C mRNA	C_mrna	Refseq/Ensembl	Mononucleotide Frequency	Mrna
T mRNA	T_mrna	Refseq/Ensembl	Mononucleotide Frequency	Mrna
length mRNA	length_mrna	Refseq/Ensembl	Sequence Length	Mrna
GC content mRNA	GC_content_mrna	Refseq/Ensembl	Special Sequence Frequency	Mrna
length CDS	length_cds	Refseq/Ensembl	Sequence Length	Cds
length rel. CDS	length_prop_cds	Refseq/Ensembl	Proportional Length	Cds
A CDS	A_cds	Refseq/Ensembl	Mononucleotide Frequency	Cds
C CDS	C_cds	Refseq/Ensembl	Mononucleotide Frequency	Cds
T CDS	T_cds	Refseq/Ensembl	Mononucleotide Frequency	Cds
G CDS	G_cds	Refseq/Ensembl	Mononucleotide Frequency	Cds
AA CDS	AA_cds	Refseq/Ensembl	Dinucleotide Frequency	Cds
AC CDS	AC_cds	Refseq/Ensembl	Dinucleotide Frequency	Cds
AG CDS	AG_cds	Refseq/Ensembl	Dinucleotide Frequency	Cds
AT CDS	AT_cds	Refseq/Ensembl	Dinucleotide Frequency	Cds
CA CDS	CA_cds	Refseq/Ensembl	Dinucleotide Frequency	Cds
CC CDS	CC_cds	Refseq/Ensembl	Dinucleotide Frequency	Cds
CG CDS	CG_cds	Refseq/Ensembl	Dinucleotide Frequency	Cds
CT CDS	CT_cds	Refseq/Ensembl	Dinucleotide Frequency	Cds
GA CDS	GA_cds	Refseq/Ensembl	Dinucleotide Frequency	Cds
GC CDS	GC_cds	Refseq/Ensembl	Dinucleotide Frequency	Cds
GG CDS	GG_cds	Refseq/Ensembl	Dinucleotide Frequency	Cds
GT CDS	GT_cds	Refseq/Ensembl	Dinucleotide Frequency	Cds
TA CDS	TA_cds	Refseq/Ensembl	Dinucleotide Frequency	Cds
TC CDS	TC_cds	Refseq/Ensembl	Dinucleotide Frequency	Cds
TG CDS	TG_cds	Refseq/Ensembl	Dinucleotide Frequency	Cds
TT CDS	TT_cds	Refseq/Ensembl	Dinucleotide Frequency	Cds
kozak CDS	kozak_cds	Refseq/Ensembl	Translation Frequency	Cds
length 5'UTR	length_utr5	Refseq/Ensembl	Sequence Length	Utr5
length rel. 5'UTR	length_prop_utr5	Refseq/Ensembl	Proportional Length	Utr5
A 5'UTR	A_utr5	Refseq/Ensembl	Mononucleotide Frequency	Utr5
C 5'UTR	C_utr5	Refseq/Ensembl	Mononucleotide Frequency	Utr5
T 5'UTR	T_utr5	Refseq/Ensembl	Mononucleotide Frequency	Utr5
G 5'UTR	G_utr5	Refseq/Ensembl	Mononucleotide Frequency	Utr5
uORF 5'UTR	uORF_utr5	Refseq/Ensembl	Codon Bias	Utr5
AA 5'UTR	AA_utr5	Refseq/Ensembl	Dinucleotide Frequency	Utr5
AC 5'UTR	AC_utr5	Refseq/Ensembl	Dinucleotide Frequency	Utr5
AG 5'UTR	AG_utr5	Refseq/Ensembl	Dinucleotide Frequency	Utr5
AT 5'UTR	AT_utr5	Refseq/Ensembl	Dinucleotide Frequency	Utr5
CA 5'UTR	CA_utr5	Refseq/Ensembl	Dinucleotide Frequency	Utr5
CC 5'UTR	CC_utr5	Refseq/Ensembl	Dinucleotide Frequency	Utr5
CG 5'UTR	CG_utr5	Refseq/Ensembl	Dinucleotide Frequency	Utr5
CT 5'UTR	CT_utr5	Refseq/Ensembl	Dinucleotide Frequency	Utr5
GA 5'UTR	GA_utr5	Refseq/Ensembl	Dinucleotide Frequency	Utr5
GC 5'UTR	GC_utr5	Refseq/Ensembl	Dinucleotide Frequency	Utr5
GG 5'UTR	GG_utr5	Refseq/Ensembl	Dinucleotide Frequency	Utr5
GT 5'UTR	GT_utr5	Refseq/Ensembl	Dinucleotide Frequency	Utr5
TA 5'UTR	TA_utr5	Refseq/Ensembl	Dinucleotide Frequency	Utr5
TC 5'UTR	TC_utr5	Refseq/Ensembl	Dinucleotide Frequency	Utr5
TG 5'UTR	TG_utr5	Refseq/Ensembl	Dinucleotide Frequency	Utr5
TT 5'UTR	TT_utr5	Refseq/Ensembl	Dinucleotide Frequency	Utr5
M 5'UTR	M_utr5	Refseq/Ensembl	Translation Frequency	Utr5
MFE	MFE	Refseq/Ensembl	Minimum 5'UTR Free Energy	Utr5
MFE (win10	MFE_win10	Refseq/Ensembl	Minimum 5'UTR Free Energy	Utr5
MFE (win20	MFE_win20	Refseq/Ensembl	Minimum 5'UTR Free Energy	Utr5
MFE (win30	MFE_win30	Refseq/Ensembl	Minimum 5'UTR Free Energy	Utr5
MFE (win40	MFE_win40	Refseq/Ensembl	Minimum 5'UTR Free Energy	Utr5
MFE (win60	MFE_win60	Refseq/Ensembl	Minimum 5'UTR Free Energy	Utr5
MFE (win80	MFE_win80	Refseq/Ensembl	Minimum 5'UTR Free Energy	Utr5
length 3'UTR	length_utr3	Refseq/Ensembl	Sequence Length	Utr3
length rel. 3'UTR	length_prop_utr3	Refseq/Ensembl	Proportional Length	Utr3
A 3'UTR	A_utr3	Refseq/Ensembl	Mononucleotide Frequency	Utr3
C 3'UTR	C_utr3	Refseq/Ensembl	Mononucleotide Frequency	Utr3
T 3'UTR	T_utr3	Refseq/Ensembl	Mononucleotide Frequency	Utr3
G 3'UTR	G_utr3	Refseq/Ensembl	Mononucleotide Frequency	Utr3
AA 3'UTR	AA_utr3	Refseq/Ensembl	Dinucleotide Frequency	Utr3
AC 3'UTR	AC_utr3	Refseq/Ensembl	Dinucleotide Frequency	Utr3
AG 3'UTR	AG_utr3	Refseq/Ensembl	Dinucleotide Frequency	Utr3
AT 3'UTR	AT_utr3	Refseq/Ensembl	Dinucleotide Frequency	Utr3
CA 3'UTR	CA_utr3	Refseq/Ensembl	Dinucleotide Frequency	Utr3
CC 3'UTR	CC_utr3	Refseq/Ensembl	Dinucleotide Frequency	Utr3
CG 3'UTR	CG_utr3	Refseq/Ensembl	Dinucleotide Frequency	Utr3
CT 3'UTR	CT_utr3	Refseq/Ensembl	Dinucleotide Frequency	Utr3
GA 3'UTR	GA_utr3	Refseq/Ensembl	Dinucleotide Frequency	Utr3
GC 3'UTR	GC_utr3	Refseq/Ensembl	Dinucleotide Frequency	Utr3
GG 3'UTR	GG_utr3	Refseq/Ensembl	Dinucleotide Frequency	Utr3
GT 3'UTR	GT_utr3	Refseq/Ensembl	Dinucleotide Frequency	Utr3
TA 3'UTR	TA_utr3	Refseq/Ensembl	Dinucleotide Frequency	Utr3
TC 3'UTR	TC_utr3	Refseq/Ensembl	Dinucleotide Frequency	Utr3
TG 3'UTR	TG_utr3	Refseq/Ensembl	Dinucleotide Frequency	Utr3
TT 3'UTR	TT_utr3	Refseq/Ensembl	Dinucleotide Frequency	Utr3
AA mRNA	AA_mrna	Refseq/Ensembl	Dinucleotide Frequency	Mrna
AC mRNA	AC_mrna	Refseq/Ensembl	Dinucleotide Frequency	Mrna
AG mRNA	AG_mrna	Refseq/Ensembl	Dinucleotide Frequency	Mrna
AT mRNA	AT_mrna	Refseq/Ensembl	Dinucleotide Frequency	Mrna
CA mRNA	CA_mrna	Refseq/Ensembl	Dinucleotide Frequency	Mrna
CC mRNA	CC_mrna	Refseq/Ensembl	Dinucleotide Frequency	Mrna
CG mRNA	CG_mrna	Refseq/Ensembl	Dinucleotide Frequency	Mrna
CT mRNA	CT_mrna	Refseq/Ensembl	Dinucleotide Frequency	Mrna
GA mRNA	GA_mrna	Refseq/Ensembl	Dinucleotide Frequency	Mrna
GC mRNA	GC_mrna	Refseq/Ensembl	Dinucleotide Frequency	Mrna
GG mRNA	GG_mrna	Refseq/Ensembl	Dinucleotide Frequency	Mrna
GT mRNA	GT_mrna	Refseq/Ensembl	Dinucleotide Frequency	Mrna
TA mRNA	TA_mrna	Refseq/Ensembl	Dinucleotide Frequency	Mrna
TC mRNA	TC_mrna	Refseq/Ensembl	Dinucleotide Frequency	Mrna
TG mRNA	TG_mrna	Refseq/Ensembl	Dinucleotide Frequency	Mrna
TT mRNA	TT_mrna	Refseq/Ensembl	Dinucleotide Frequency	Mrna
CAI	CAI	Refseq/Ensembl	Codon Bias	Cds
tAI	tAI	Refseq/Ensembl	Codon Bias	Cds
RCBS	RCBS	Refseq/Ensembl	Codon Bias	Cds
RCBS PC	RCBS_PC	Refseq/Ensembl	Codon Bias	Cds
variation	variation_fc	Refseq/Ensembl	RNA Miscallaenous Feature	Mrna
misc RNA	misc_RNA_fc	Refseq/Ensembl	RNA Miscallaenous Feature	Mrna
ncRNA	ncRNA_fc	Refseq/Ensembl	RNA Miscallaenous Feature	Mrna
precursor RNA bs	precursor_RNA_bs	Refseq/Ensembl	RNA Miscallaenous Feature
misc feature	misc_feature_fc	Refseq/Ensembl	RNA Miscallaenous Feature	Mrna
sig peptide	sig_peptide_fc	Refseq/Ensembl	RNA Miscallaenous Feature	Mrna
STS	STS_fc	Refseq/Ensembl	RNA Miscallaenous Feature	Mrna
regulatory	regulatory_fc	Refseq/Ensembl	RNA Miscallaenous Feature	Mrna
mat peptide	mat_peptide_fc	Refseq/Ensembl	RNA Miscallaenous Feature	Mrna
exon	exon_fc	Refseq/Ensembl	RNA Miscallaenous Feature	Mrna
proprotein bs	proprotein_bs	Refseq/Ensembl	RNA Miscallaenous Feature
transit peptide	transit_peptide_fc	Refseq/Ensembl	RNA Miscallaenous Feature	Mrna
length (amino acid)	length_aa	Uniprot/Swissprot	Sequence Length	Protein
M (amino acid)	M_aa	Uniprot/Swissprot	Amino Acid Frequency	Protein
F (amino acid)	F_aa	Uniprot/Swissprot	Amino Acid Frequency	Protein
L (amino acid)	L_aa	Uniprot/Swissprot	Amino Acid Frequency	Protein
I (amino acid)	I_aa	Uniprot/Swissprot	Amino Acid Frequency	Protein
V (amino acid)	V_aa	Uniprot/Swissprot	Amino Acid Frequency	Protein
S (amino acid)	S_aa	Uniprot/Swissprot	Amino Acid Frequency	Protein
P (amino acid)	P_aa	Uniprot/Swissprot	Amino Acid Frequency	Protein
T (amino acid)	T_aa	Uniprot/Swissprot	Amino Acid Frequency	Protein
A (amino acid)	A_aa	Uniprot/Swissprot	Amino Acid Frequency	Protein
Y (amino acid)	Y_aa	Uniprot/Swissprot	Amino Acid Frequency	Protein
H (amino acid)	H_aa	Uniprot/Swissprot	Amino Acid Frequency	Protein
Q (amino acid)	Q_aa	Uniprot/Swissprot	Amino Acid Frequency	Protein
N (amino acid)	N_aa	Uniprot/Swissprot	Amino Acid Frequency	Protein
K (amino acid)	K_aa	Uniprot/Swissprot	Amino Acid Frequency	Protein
D (amino acid)	D_aa	Uniprot/Swissprot	Amino Acid Frequency	Protein
E (amino acid)	E_aa	Uniprot/Swissprot	Amino Acid Frequency	Protein
C (amino acid)	C_aa	Uniprot/Swissprot	Amino Acid Frequency	Protein
W (amino acid)	W_aa	Uniprot/Swissprot	Amino Acid Frequency	Protein
R (amino acid)	R_aa	Uniprot/Swissprot	Amino Acid Frequency	Protein
G (amino acid)	G_aa	Uniprot/Swissprot	Amino Acid Frequency	Protein
Isoelectric point	pH_Isoelectric_point_bp	Uniprot/Swissprot	Amino Acid Biophysical Property	Protein
Aromaticity	Aromaticity_bp	Uniprot/Swissprot	Amino Acid Biophysical Property	Protein
GRAVY	GRAVY_bp	Uniprot/Swissprot	Amino Acid Biophysical Property	Protein
Instability index	Instability_index_bp	Uniprot/Swissprot	Amino Acid Biophysical Property	Protein
PEST PTM	PEST_total_ptmc	PhosphoSitePlus	Post-Translational Modification	Protein
Acetylation PTM	Acetylation_ptmc	PhosphoSitePlus	Post-Translational Modification	Protein
Methylation PTM	Methylation_ptmc	PhosphoSitePlus	Post-Translational Modification	Protein
O-GalNAc PTM	O-GalNAc_ptmc	PhosphoSitePlus	Post-Translational Modification	Protein
O-GlcNAc PTM	O-GlcNAc_ptmc	PhosphoSitePlus	Post-Translational Modification	Protein
Phosphorylation PTM	Phosphorylation_ptmc	PhosphoSitePlus	Post-Translational Modification	Protein
Sumoylation PTM	Sumoylation_ptmc	PhosphoSitePlus	Post-Translational Modification	Protein
Ubiquitination PTM	Ubiquitination_ptmc	PhosphoSitePlus	Post-Translational Modification	Protein
active-site	active-site_bcaa	Uniprot/Swissprot	Amino Acid Text-Mined Feature	Protein
alternative-seq	alternative-seq_bcaa	Uniprot/Swissprot	Amino Acid Text-Mined Feature	Protein
beta-strand	beta-strand_bcaa	Uniprot/Swissprot	Amino Acid Text-Mined Feature	Protein
bind-site	bind-site_bcaa	Uniprot/Swissprot	Amino Acid Text-Mined Feature	Protein
calcium-bind	calcium-bind_bcaa	Uniprot/Swissprot	Amino Acid Text-Mined Feature	Protein
chain	chain_bcaa	Uniprot/Swissprot	Amino Acid Text-Mined Feature	Protein
coiled-coil	coiled-coil_bcaa	Uniprot/Swissprot	Amino Acid Text-Mined Feature	Protein
comp-bias	comp-bias_bcaa	Uniprot/Swissprot	Amino Acid Text-Mined Feature	Protein
cross	cross_bcaa	Uniprot/Swissprot	Amino Acid Text-Mined Feature	Protein
dna-bind	dna-bind_bcaa	Uniprot/Swissprot	Amino Acid Text-Mined Feature	Protein
disulfide-bond	disulfide-bond_bcaa	Uniprot/Swissprot	Amino Acid Text-Mined Feature	Protein
domain	domain_bcaa	Uniprot/Swissprot	Amino Acid Text-Mined Feature	Protein
err-gene-model-prediction	err-gene-model-prediction_bcaa	Uniprot/Swissprot	Amino Acid Text-Mined Feature	Protein
err-initiation	err-initiation_bcaa	Uniprot/Swissprot	Amino Acid Text-Mined Feature	Protein
err-termination	err-termination_bcaa	Uniprot/Swissprot	Amino Acid Text-Mined Feature	Protein
err-translation	err-translation_bcaa	Uniprot/Swissprot	Amino Acid Text-Mined Feature	Protein
frameshift	frameshift_bcaa	Uniprot/Swissprot	Amino Acid Text-Mined Feature	Protein
glycosylation	glycosylation_bcaa	Uniprot/Swissprot	Amino Acid Text-Mined Feature	Protein
helix	helix_bcaa	Uniprot/Swissprot	Amino Acid Text-Mined Feature	Protein
initiator-methionine	initiator-methionine_bcaa	Uniprot/Swissprot	Amino Acid Text-Mined Feature	Protein
intramembrane	intramembrane_bcaa	Uniprot/Swissprot	Amino Acid Text-Mined Feature	Protein
lipidation	lipidation_bcaa	Uniprot/Swissprot	Amino Acid Text-Mined Feature	Protein
mass-spectrometry	mass-spectrometry_bcaa	Uniprot/Swissprot	Amino Acid Text-Mined Feature	Protein
metal-bind	metal-bind_bcaa	Uniprot/Swissprot	Amino Acid Text-Mined Feature	Protein
modified-residue	modified-residue_bcaa	Uniprot/Swissprot	Amino Acid Text-Mined Feature	Protein
motif	motif_bcaa	Uniprot/Swissprot	Amino Acid Text-Mined Feature	Protein
mutagenesis	mutagenesis_bcaa	Uniprot/Swissprot	Amino Acid Text-Mined Feature	Protein
natural-variant	natural-variant_bcaa	Uniprot/Swissprot	Amino Acid Text-Mined Feature	Protein
non	non_bcaa	Uniprot/Swissprot	Amino Acid Text-Mined Feature	Protein
nucleotide-bind	nucleotide-bind_bcaa	Uniprot/Swissprot	Amino Acid Text-Mined Feature	Protein
peptide	peptide_bcaa	Uniprot/Swissprot	Amino Acid Text-Mined Feature	Protein
propeptide	propeptide_bcaa	Uniprot/Swissprot	Amino Acid Text-Mined Feature	Protein
region	region_bcaa	Uniprot/Swissprot	Amino Acid Text-Mined Feature	Protein
repeat	repeat_bcaa	Uniprot/Swissprot	Amino Acid Text-Mined Feature	Protein
seq-caution	seq-caution_bcaa	Uniprot/Swissprot	Amino Acid Text-Mined Feature	Protein
seq-conflict	seq-conflict_bcaa	Uniprot/Swissprot	Amino Acid Text-Mined Feature	Protein
signal-peptide	signal-peptide_bcaa	Uniprot/Swissprot	Amino Acid Text-Mined Feature	Protein
site	site_bcaa	Uniprot/Swissprot	Amino Acid Text-Mined Feature	Protein
topological-domain	topological-domain_bcaa	Uniprot/Swissprot	Amino Acid Text-Mined Feature	Protein
transit-peptide	transit-peptide_bcaa	Uniprot/Swissprot	Amino Acid Text-Mined Feature	Protein
transmembrane	transmembrane_bcaa	Uniprot/Swissprot	Amino Acid Text-Mined Feature	Protein
turn	turn_bcaa	Uniprot/Swissprot	Amino Acid Text-Mined Feature	Protein
zinc-finger	zinc-finger_bcaa	Uniprot/Swissprot	Amino Acid Text-Mined Feature	Protein
